# Phylogenetic Diversity Across the Complete Tree of Life

**DOI:** 10.1101/2025.08.12.669825

**Authors:** Jialiang Guo, Emily Jane McTavish, James Rosindell

**Affiliations:** Peking University; University of California, Merced; Imperial College London

**Keywords:** Conservation, Evolutionary Distinctiveness, Open Tree of Life, Phylogenetic Diversity

## Abstract

In the face of rapid biodiversity loss, many approaches have been developed to measure biodiversity in ways that go beyond species richness. One prominent example is Phylogenetic Diversity (PD), which, on a dated phylogenetic tree, measures evolutionary history by summing the branch lengths measured in time required to connect a set of species. PD may also capture other biodiversity measures by proxy such as the richness of biological features and their potential benefits for humanity, known as ‘future options’. The total global PD is known for some well-studied groups, such as most vertebrates, but PD estimates are lacking for the majority of the tree of life. Here, we characterize the distribution of PD across the complete tree of life with over 2.2 million species. To do this we use data from the Open Tree of Life and a smoothing method to interpolate between nodes without date information. We estimate that the PD represented by all described species together is between 30 and 33 trillion years (95% confidence interval). We characterize the distribution of evolutionary distinctiveness, a measure of the fair share of PD captured by individual species, across all life and within selected clades. This Evolutionary Distinctiveness metric has previously been used as the basis for conservation prioritization schemes such as EDGE (Evolutionary Distinct and Globally Endangered) which synthesizes phylogenetic tree data with extinction risk data from the IUCN Red List of threatened species. We use our results to estimate EDGE scores for over 130,000 species. We also estimate the amount of threatened phylogenetic diversity across the complete tree of life. We hope this work will pave the way for more complete and automated analyses of PD, Evolutionary Distinctiveness, threatened evolutionary history, and EDGE scores across the complete tree of life.
