## Supplementary data S4 for "Phylogenetic Diversity Across the Complete Tree of Life"

### Sheet: Sheet1
Clade	Rikki Gumbs, 2020		This paper		Reference
	Total PD (MY)		Total PD (MY)
Turtles	8213		5683		Gumbs, Rikki Stephen. 2020. Setting global priorities for the conservation of tetrapod phylogenetic diversity
Amphibs	130703		96271
Crocodilians	531		725
Lepidosaurs	128218		153925
Mammals	46649		48775
Birds	85469		74588
Clade	Rikki Gumbs et al., 2020		This paper
	Total threatened ED (MY)	proportion of threatened PD (MY)	Threatened PD (MY)	Threatened PD worse (MY)	Proportion of threatened PD (MY)	Proportion of threatened PD worse (MY)
Turtles	3844	0.364	2173.8	3107.6	0.3825	0.546824
Amphibs	31588	0.24	15359.6	32268.2	0.1595	0.335181
Crocodilians	224	0.412	211.4	211.4	0.2916	0.2916
Lepidosaurs	9311	0.072	14904	41427.1	0.0968264	0.269138
Mammals	11099	0.232	6880.3	13036.6	0.1411	0.26728
Birds	99668	0.125	5340.2	9986.6	0.0716	0.13389
Clade	Gumbs, R., Scott, O., Bates, R. et al. Global conservation status of the jawed vertebrate Tree of Life. Nat Commun 15, 1101 (2024)			This paper
	Total PD (MY)	Threatened PD (MY)	Proportion of threatened PD (MY)	Total PD (MY)	Threatened PD (MY)	Threatened PD worse (MY)	Proportion of threatened PD (MY)	Proportion of threatened PD worse (MY)
Turtles	6520	1625	0.26	5683	2173.8	3107.6	0.3825	0.546824
Amphibs	142670	25000	0.17	96271	15359.6	32268.2	0.1595	0.335181
Crocodilians	613	128.73	0.21	725	211.4	211.4	0.2916	0.291586
Lepidosaurs	134253	20138	0.15	153925	14904	41427.1	0.0968	0.269138
Fish	329935	39000	0.12	345221	17777.9	130103	0.0514972	0.376869
Mammals	37068	3706.8	0.1	48775	6880.3	13036.6	0.141062	0.26728
Birds	89747	6282.3	0.07	74588	5340.2	9986.6	0.071596	0.13389
position	Class	Predicted_ED	Observed_mean_ED	Observed_ED_reference	Mean ED estimated in this paper (MY)	Reference_list
1	Aves	7.1	7.6	Jetz et al., 2014	7.46	Betancur­R. R, Broughton RE, Wiley EO, Carpenter K, López JA, Li C, Holcroft NI, Arcila D, Sanciangco M, Cureton II JC, Zhang F, Buser T, Campbell MA, Ballesteros JA, Roa­Varon A,Willis S, Borden WC, Rowley T, Reneau PC, Hough DJ, Lu G, Grande T, Arratia G, Ortí G. The Tree of Life and a New Classification of Bony Fishes. PLOS Currents Tree of Life. 2013 Apr 18. Edition 1. doi: 10.1371/currents…
2	Mammalia	11.6	9.6	Martyn et al., 2012	9.63	Bininda-Emonds, O.R.P, Cardillo, M., Jones, K.E., MacPhee, R.D.E., Beck, R.M.D., Grenyer, R., Price, S.A., Vos, R.A., Gittleman, J.L. & Purvis, A. 2007. The delayed rise of present day mammals. Nature 446, 507-512
3	Crocodilians	17.8			30.99	Blair, J.E. & S.B. Hedges. 2005. Molecular Phylogeny and Divergence Times of Deuterostome Animals. Mol Biol Evol 22:2275-2284. doi:10.1093/molbev/msi225
4	Squamates	15.7	12.6	Tonini et al., 2016	13.75	Chiari, Y, Vincent Cahais, V., Nicolas Galtier, N. and Frédéric Delsuc, F. 2012. Phylogenomic analyses support the position of turtles as the sister group of birds and crocodiles (Archosauria) BMC Biology 201210:65 doi:10.1186/1741-7007-10-65
5	Testudines	17.6			25.22	Erickson , G.M., Gignac, P.M., Steppan, S.J., Lappin, A.K., Vliet, K.A., Brueggen, J.D., Inouye, B.D., Kledzik, D., Grahame J. W. Webb, G.J.W. 2012. Insights into the Ecology and Evolutionary Success of Crocodilians Revealed through Bite-Force and Tooth-Pressure Experimentation PLoS ONE 7: e31781 doi:10.1371/journal.pone.0031781
6	Amphibia	19.4	13.4	Isaac et al., 2012	11.08	Eschmeyer, W.N., Fricke, R., Fong, J.D., Polack, D.A. 2010. Marine fish diversity: history of knowledge and discovery (Pisces). Zootaxa 2525:19–50
7	Actinopterygii	21.9			10	Isaac, NJB, Redding, DW, Meredith, HM, Safi, K. 2012.Phylogenetically-Informed Priorities for Amphibian Conservation PLoS ONE 7: e43912. doi: 10.1371/journal.pone.0043912
8	Chondrichthyes	35.9	30.9	Rikki Gumbs et al., 2018	26.18	Jetz, W.J., Thomas, G.H., Joy, J.B., Redding, D.W., Hartmann, K.H., & A.O. Mooers. 2014. Global distribution and conservation of evolutionary distinctness in birds. Current Biology 24: 1-12. doi: 10.1016/j.cub.2014.03.011
9	Agnatha	68.4			26.95	Martyn, I., Kuhn, T.S., Mooers, A. O., Moulton, V. and A. Spillner. 2012. Computing evolutionary distinctiveness indices in large-scale analysis. Algorithms in Molecular Biology. 7:6. doi: 10.1186/1748-7188-7-6
						Oaks, J.R., 2007. Phylogenetic systematics, biogeography, and evolutionary ecology of the true crocodiles (Eusuchia: Crocodylidae: Crocodylus). MSc. thesis, Univ. of Louisiana
						Pyron, R.A. 2011. A large-scale phylogeny of Amphibia including over 2800 species, and a revised classification of extant frogs, salamanders, and caecilians. Molecular Phylogenetics and Evolution 61:543–583. doi: 10.1016/j.ympev.2011.06.012
						Stein, R.W., Mull, C.G., Kuhn, T.S. et al. Global priorities for conserving the evolutionary history of sharks, rays and chimaeras. Nat Ecol Evol 2, 288–298 (2018).
						Tonini, J.F.R., Beard, K.H., Ferreira, R.B., Jetz, W., Pyron, R.A., 2016. Fully-sampled phylogenies of squamates reveal evolutionary patterns in threat status. Biological Conservation, in press. doi: 10.1016/j.biocon.2016.03.039
